# *Plasmodium falciparum* CRK4 links early mitotic events to the onset of S-phase during schizogony

**DOI:** 10.1101/2022.08.31.505163

**Authors:** Marta Machado, Severina Klaus, Darius Klaschka, Julien Guizetti, Markus Ganter

**Author notes:** **Correspondence:** Markus Ganter.

## Abstract

*Plasmodium falciparum* proliferates through schizogony in the clinically relevant blood stage of infection. During schizogony, consecutive rounds of DNA replication and nuclear division give rise to multinucleated stages before cellularization occurs. Although these nuclei reside in a shared cytoplasm, DNA replication and nuclear division occur asynchronously. Here, by mapping the proteomic context of the S-phase-promoting kinase *Pf*CRK4, we show that it has a dual role for nuclear-cycle progression: *Pf*CRK4 orchestrates not only DNA replication, but also the rearrangement of intranuclear microtubules. Live-cell imaging of a reporter parasite showed that these microtubule rearrangements coincide with the onset of DNA replication. Together, our data render *Pf*CRK4 the key factor for nuclear-cycle progression, linking entry into S-phase with the initiation of mitotic events. In part, such links may compensate for the absence of canonical cell cycle checkpoints in *P. falciparum*.
