## Supplemental Table 1 for "*Plasmodium falciparum* CRK4 links early mitotic events to the onset of S-phase during schizogony"

### Sheet: Tab. S1
Tab. S1 Proteins identified by label-free, quantitative mass spectrometry in the three biological replicates of each condition (P-value ≤ 0.05).
Name	Protein ID	Shared hit in PfCRK4 phospho- and proximity proteom	LFQ PfCRK4::BirA* [+] biotin_1 (log2)	LFQ PfCRK4::BirA* [+] biotin_2 (log2)	LFQ PfCRK4::BirA* [+] biotin_3 (log2)	LFQ PfCRK4::BirA* [+] biotin_mean (log2)	LFQ PfCRK4::BirA* [–] biotin_1 (log2)	LFQ PfCRK4::BirA* [–] biotin_2 (log2)	LFQ PfCRK4::BirA* [–] biotin_3 (log2)	LFQ PfCRK4::BirA* [–] biotin_mean (log2)	fold change [+]/[–] biotin (log2)	P-value (Students's t-test, two-tailed, equal variance)	P-value (-log10)
Chaperonin CPN60, mitochondrial	PF3D7_1232100		29.7985	30.5766	30.4366	30.2706	27.8707	28.8933	26.8565	27.8735	2.39707	0.0195084	1.70978
nucleosome assembly protein	PF3D7_0919000		24.1541	25.319	24.5705	24.6812	22.4072	23.3088	21.4891	22.4017	2.2795	0.0219578	1.65841
Plasmodium exported protein (PHISTb), unknown function	PF3D7_1477500		22.8024	23.6399	23.6208	23.3544	21.5415	21.8861	20.6841	21.3706	1.9838	0.0117527	1.92986
conserved Plasmodium protein, unknown function	PF3D7_0526700		21.418	22.3541	22.0726	21.9482	20.43	20.3435	19.8656	20.213	1.7352	0.00613843	2.21194
cyclin-dependent kinases regulatory subunit, putative	PF3D7_0105800		24.9852	25.4261	25.3789	25.2634	23.4874	24.0527	24.1352	23.8918	1.37163	0.00514169	2.28889
MMS19-like protein, putative	PF3D7_0505000		22.5474	23.1789	23.1875	22.9713	21.9004	22.2839	21.3234	21.8359	1.13537	0.0316924	1.49905
cdc2-related protein kinase 4	PF3D7_0317200		24.2628	24.5817	24.4972	24.4472	23.2654	23.1815	23.5426	23.3298	1.1174	0.00152292	2.81732
pre-mRNA-splicing factor SYF1, putative	PF3D7_1235900		20.8545	21.6664	21.5394	21.3534	20.5638	20.3435	19.8163	20.2412	1.11223	0.0295919	1.52883
Plasmodium exported protein, unknown function	PF3D7_0301700		23.5261	24.4295	24.5883	24.1813	22.8834	23.4827	22.9638	23.11	1.07133	0.048002	1.31874
eukaryotic initiation factor 4A	PF3D7_1468700		21.3507	21.6391	20.9911	21.327	20.5638	20.3435	19.8656	20.2576	1.06933	0.0184802	1.73329
Beta-tubulin	PF3D7_1008700		24.226	25.3452	24.9432	24.8381	23.6109	23.9632	23.7557	23.7766	1.06153	0.0363779	1.43916
conserved Plasmodium protein, unknown function	PF3D7_1357400	y	21.7561	22.0679	22.0197	21.9479	20.8877	21.532	20.5422	20.9873	0.9606	0.0348045	1.45836
glideosome associated protein with multiple membrane spans 2	PF3D7_0423500		26.3642	26.6551	26.5349	26.5181	25.6668	26.0205	25.237	25.6414	0.876633	0.0222326	1.65301
importin-7, putative	PF3D7_0706000		26.3235	26.7603	26.7737	26.6192	25.9691	26.0335	25.4297	25.8108	0.8084	0.0287874	1.5408
mature parasite-infected erythrocyte surface antigen	PF3D7_0500800		27.31	28.0691	27.8049	27.728	26.9217	27.0053	26.8405	26.9225	0.8055	0.0240028	1.61974
zinc finger protein, putative	PF3D7_0615600		21.7203	22.0964	22.0757	21.9641	21.1852	21.6159	20.7929	21.198	0.766133	0.0455836	1.34119
PhIL1-interacting candidate PIC5	PF3D7_1310700		23.9037	24.4903	23.9726	24.1222	23.332	23.4807	23.3076	23.3734	0.748767	0.0178054	1.74945
membrane associated histidine-rich protein	PF3D7_1370300		27.0354	26.9861	27.1719	27.0645	26.6153	26.3927	25.9605	26.3228	0.741633	0.0207195	1.68362
karyopherin beta	PF3D7_0524000		24.951	25.1732	25.0784	25.0675	24.3288	24.7174	24.0183	24.3548	0.7127	0.0283537	1.54739
serine/threonine protein kinase, FIKK family	PF3D7_0424500		24.0137	24.4869	24.4028	24.3011	23.7074	23.5882	23.6041	23.6332	0.6679	0.0113439	1.94524
conserved Plasmodium protein, unknown function	PF3D7_1105800		24.7355	25.2415	25.121	25.0327	24.3272	24.4636	24.3178	24.3695	0.663133	0.0142352	1.84664
copper transporter	PF3D7_1439000		26.065	26.1656	26.3651	26.1986	25.7049	25.7036	25.227	25.5452	0.6534	0.0229156	1.63987
spindle pole body protein, putative	PF3D7_0303500	y	25.4254	25.9164	25.8673	25.7364	25.0083	25.3474	25.1064	25.154	0.582333	0.0350493	1.45532
Plasmodium exported protein (PHISTb), unknown function	PF3D7_0424600		26.2893	26.3264	26.1859	26.2672	25.754	25.9189	25.3906	25.6878	0.579367	0.0230683	1.63698
endoplasmin, putative	PF3D7_1222300		25.0123	25.27	25.2472	25.1765	24.7084	24.606	24.5034	24.6059	0.570567	0.00490959	2.30895
Plasmodium exported protein, unknown function	PF3D7_0702500		25.7293	26.1099	26.0172	25.9521	25.4883	25.5205	25.2555	25.4214	0.5307	0.0200634	1.69759
conserved Plasmodium protein, unknown function	PF3D7_1422700		21.8681	22.3568	22.3645	22.1965	21.7238	21.6538	21.6216	21.6664	0.530067	0.0336939	1.47245
translational activator GCN1, putative	PF3D7_1305300		21.7975	22.1103	21.9566	21.9548	21.3705	21.5723	21.3473	21.43	0.524767	0.0103601	1.98463
conserved Plasmodium membrane protein, unknown function	PF3D7_1324100		24.1899	24.3739	24.4607	24.3415	23.7819	23.938	23.7348	23.8182	0.523267	0.00653721	2.18461
cAMP-dependent protein kinase catalytic subunit	PF3D7_0934800		25.0506	24.9146	24.7185	24.8946	24.1674	24.5225	24.4911	24.3937	0.5009	0.0282026	1.54971
myosin E, putative	PF3D7_0613900		22.8679	23.2369	23.1056	23.0701	22.7155	22.5045	22.4955	22.5718	0.4983	0.0184395	1.73425
HECT-domain (ubiquitin-transferase), putative	PF3D7_0628100		23.9362	24.2021	24.0913	24.0765	23.6874	23.5828	23.587	23.6191	0.457467	0.00560468	2.25145
EMP1-trafficking protein	PF3D7_1302000		22.8463	23.2954	23.0037	23.0485	22.5446	22.6579	22.6286	22.6104	0.4381	0.0321478	1.49285
dynamin-like protein	PF3D7_1037500		25.6512	25.7713	25.9077	25.7767	25.3327	25.3506	25.3864	25.3566	0.420167	0.00516968	2.28654
ATP-dependent RNA helicase UAP56	PF3D7_0209800	y	21.7128	21.8143	21.5568	21.6946	21.1021	21.3334	21.4362	21.2906	0.404067	0.0310988	1.50726
inner membrane complex sub-compartment protein 3	PF3D7_1460600		24.1386	24.1677	24.1227	24.143	23.826	23.7197	23.6937	23.7465	0.396533	0.000738552	3.13162
gamma-tubulin complex component, putative	PF3D7_0933500		24.3558	24.5377	24.5887	24.4941	23.9808	24.25	24.0667	24.0992	0.3949	0.020562	1.68693
conserved Plasmodium protein, unknown function	PF3D7_1369500		24.3836	24.7109	24.6004	24.565	24.3225	24.1752	24.0449	24.1809	0.3841	0.0373547	1.42765
Plasmodium exported protein (PHISTb), unknown function	PF3D7_0401800		23.2481	22.9754	22.9184	23.0473	22.6457	22.7263	22.6275	22.6665	0.3808	0.023031	1.63769
cytosolic Fe-S cluster assembly factor NBP35,putative	PF3D7_0910800		23.7219	23.9941	23.9434	23.8865	23.6225	23.6766	23.5854	23.6282	0.2583	0.0421241	1.37547
PhIL1-interacting candidate PIC1	PF3D7_1229300		27.6693	27.6059	27.7682	27.6811	27.528	27.4048	27.401	27.4446	0.236533	0.0198793	1.7016
sphingomyelin phosphodiesterase, putative	PF3D7_1238600		25.8081	25.9214	25.903	25.8775	25.6782	25.7653	25.5231	25.6555	0.221967	0.0484217	1.31496
casein kinase 2, alpha subunit	PF3D7_1108400		26.3181	26.2441	26.2397	26.2673	26.0122	26.0671	26.0959	26.0584	0.2089	0.004104	2.38679
ISWI chromatin-remodeling complex ATPase	PF3D7_0624600	y	26.875	26.8599	26.8836	26.8728	26.6207	26.7009	26.7588	26.6935	0.179367	0.0115625	1.93695
aspartate--tRNA ligase	PF3D7_0102900		20.8516	20.8982	20.9748	20.9082	20.6892	20.8008	20.7826	20.7575	0.150667	0.0390662	1.4082
nucleoporin NUP205, putative	PF3D7_1364200		21.4568	21.3657	21.3974	21.4066	21.5183	21.4986	21.5213	21.5127	-0.1061	0.0184664	1.73362
Plasmodium exported protein (hyp9), unknown function	PF3D7_0220600		23.2831	23.2315	23.1343	23.2163	23.4866	23.45	23.3651	23.4339	-0.2176	0.0183348	1.73672
conserved Plasmodium protein, unknown function	PF3D7_1013600		24.6867	24.8212	24.8224	24.7768	25.0072	25.0129	24.9972	25.0058	-0.229	0.00718668	2.14347
40S ribosomal protein S4, putative	PF3D7_1105400		25.3586	25.3892	25.4788	25.4089	25.7565	25.5332	25.6874	25.659	-0.250167	0.0292123	1.53443
serine/threonine protein phosphatase 8,putative	PF3D7_1018200		23.6224	23.4502	23.4986	23.5237	23.6748	23.8484	23.8149	23.7794	-0.255633	0.0257987	1.5884
glutathione peroxidase-like thioredoxin peroxidase	PF3D7_1212000		24.6765	24.619	24.7017	24.6657	24.8901	24.8569	25.0192	24.9221	-0.256333	0.00972053	2.01231
conserved Plasmodium protein, unknown function	PF3D7_1444100		23.6514	23.4801	23.5238	23.5518	23.7589	23.9277	23.774	23.8202	-0.268433	0.022686	1.64424
protein transport protein SEC61 subunit alpha	PF3D7_1346100		28.8116	28.7152	28.7013	28.7427	29.0034	29.0411	29.0046	29.0164	-0.273667	0.00175014	2.75693
ADP/ATP transporter on adenylate translocase	PF3D7_1037300		25.3051	25.1582	25.1897	25.2177	25.5252	25.4555	25.4955	25.4921	-0.2744	0.00499449	2.30151
Sel1 repeat-containing protein, putative	PF3D7_0204100		26.8276	26.5873	26.7423	26.7191	26.9795	26.9681	27.0827	27.0101	-0.291033	0.0213192	1.67123
casein kinase 1	PF3D7_1136500		24.6835	24.6496	24.7293	24.6875	24.927	24.9228	25.1773	25.009	-0.321567	0.0211031	1.67565
multidrug resistance protein 2	PF3D7_1447900		27.4088	27.1015	27.1466	27.219	27.6055	27.4734	27.5834	27.5541	-0.335133	0.0323495	1.49013
alpha/beta hydrolase, putative	PF3D7_1458300		24.7417	24.4725	24.715	24.6431	24.895	24.974	25.0689	24.9793	-0.336233	0.0276278	1.55865
40S ribosomal protein S15A, putative	PF3D7_0316800		25.2846	25.0509	25.2001	25.1785	25.5937	25.4698	25.5147	25.5261	-0.347533	0.0108687	1.96382
heat shock protein 101	PF3D7_1116800		25.5641	25.3997	25.4607	25.4748	25.959	25.7033	25.8067	25.823	-0.348167	0.0169901	1.7698
protein kish, putative	PF3D7_0935100		22.6089	22.4097	22.4607	22.4931	22.9237	22.8081	22.7972	22.843	-0.3499	0.00834612	2.07852
eukaryotic translation initiation factor 2-alpha kinase	PF3D7_0628200		21.9636	22.0537	21.8696	21.9623	22.2323	22.3314	22.4145	22.3261	-0.363767	0.00826878	2.08256
conserved Plasmodium protein, unknown function	PF3D7_1347900		25.4598	25.1523	25.3521	25.3214	25.7428	25.5852	25.7452	25.6911	-0.369667	0.0240591	1.61872
oxidoreductase, short-chain dehydrogenase family, putative	PF3D7_0626100		23.5145	23.4588	23.7866	23.5866	23.8342	24.0798	24.0286	23.9809	-0.394233	0.0351426	1.45417
conserved Plasmodium membrane protein, unknown function	PF3D7_0908300		23.1765	23.4291	23.5303	23.3786	23.609	23.9009	23.8596	23.7898	-0.4112	0.0418291	1.37852
tetratricopeptide repeat family protein,putative	PF3D7_0921600		22.3049	22.0278	22.2917	22.2081	22.7509	22.404	22.7117	22.6222	-0.414067	0.0434542	1.36197
DnaJ protein, putative	PF3D7_0919100		27.4696	27.1928	27.3779	27.3468	27.7922	27.6799	27.8829	27.785	-0.438233	0.0120041	1.92067
Rab5-interacting protein, putative	PF3D7_0414300		23.3766	23.1258	23.5164	23.3396	23.6828	23.6758	23.9951	23.7846	-0.444967	0.0457527	1.33958
conserved Plasmodium protein, unknown function	PF3D7_1459400		26.5167	26.1125	26.4956	26.3749	26.8221	26.8307	26.8564	26.8364	-0.461467	0.0248446	1.60477
alkaline phosphatase, putative	PF3D7_0912400		26.4532	26.4006	26.57	26.4746	26.8567	26.8379	27.1154	26.9367	-0.462067	0.0107841	1.96722
conserved Plasmodium membrane protein, unknown function	PF3D7_1419400		22.1444	22.3016	22.1606	22.2022	22.9571	22.6782	22.4095	22.6816	-0.4794	0.0444847	1.35179
ATP-dependent RNA helicase DDX6	PF3D7_0320800		22.5156	22.5398	22.1389	22.3981	23.021	22.6547	22.9936	22.8898	-0.491667	0.0485584	1.31374
transmembrane and coiled-coil domain-containing protein 1, putative	PF3D7_1362300		22.2531	22.0866	22.1704	22.17	22.7661	22.6704	22.5918	22.6761	-0.506067	0.00190493	2.72012
serine/threonine protein kinase, putative	PF3D7_1450000		23.3818	23.443	23.2876	23.3708	23.8206	24.0609	23.8378	23.9064	-0.535633	0.00393876	2.40464
rhoptry neck protein 3	PF3D7_1252100		28.1146	27.6765	27.7114	27.8342	28.3905	28.3982	28.3393	28.376	-0.541833	0.0187553	1.72688
60S ribosomal protein L18, putative	PF3D7_1341200		24.5728	24.2739	24.1084	24.3184	24.9655	24.7144	24.9062	24.862	-0.543667	0.0250272	1.60159
40S ribosomal protein S6	PF3D7_1342000		24.2044	24.0376	24.1109	24.1176	24.5985	24.4219	24.9835	24.668	-0.550333	0.0333124	1.47739
endomembrane protein 70, putative	PF3D7_1021400		25.9911	25.3577	25.5404	25.6297	26.2288	26.1656	26.195	26.1965	-0.566733	0.0400646	1.39724
40S ribosomal protein S15	PF3D7_1358800		25.8153	25.5055	25.4608	25.5939	26.191	25.8885	26.4496	26.1764	-0.5825	0.0415352	1.38158
high molecular weight rhoptry protein 2	PF3D7_0929400		30.4486	29.8072	30.0181	30.0913	30.7558	30.5373	30.7616	30.6849	-0.5936	0.0428555	1.36799
longevity-assurance (LAG1) protein, putative	PF3D7_0508200		22.5972	21.9819	22.2801	22.2864	22.9489	22.6593	23.0551	22.8878	-0.601367	0.0479377	1.31932
conserved Plasmodium protein, unknown function	PF3D7_1237200		24.2686	24.071	24.1725	24.1707	25.0526	24.7077	24.6211	24.7938	-0.6231	0.0122643	1.91136
histone-lysine N-methyltransferase, putative	PF3D7_1355300		21.8274	21.4492	21.7016	21.6594	22.4027	22.1839	22.2675	22.2847	-0.6253	0.00816899	2.08783
phosphoglucomutase-2	PF3D7_0413500		24.4357	24.3089	24.0496	24.2647	24.6794	24.8253	25.1937	24.8995	-0.634733	0.0290997	1.53611
vacuolar protein sorting-associated protein 11,putative	PF3D7_0502000		22.9981	22.6047	22.9558	22.8529	23.5299	23.3231	23.6317	23.4949	-0.642033	0.0141141	1.85035
histone H4	PF3D7_1105000		28.1287	28.2273	28.1965	28.1842	28.4707	28.7658	29.2566	28.831	-0.646867	0.0488245	1.31136
40S ribosomal protein S7, putative	PF3D7_1302800		21.7674	21.394	21.4071	21.5228	22.1688	22.0105	22.4402	22.2065	-0.683667	0.0175225	1.7564
mitochondrial carrier protein, putative	PF3D7_0108800		23.5882	23.0866	23.0909	23.2552	23.8106	23.8442	24.171	23.9419	-0.6867	0.027422	1.5619
Pfmc-2TM Maurers cleft two transmembrane protein	PF3D7_0701600		21.9737	22.0652	22.0858	22.0416	22.6974	22.8233	22.7516	22.7574	-0.715867	0.000140037	3.85376
phosphatidic acid phosphatase 2	PF3D7_0805600		22.4878	22.1905	22.3034	22.3272	22.9225	22.9814	23.2933	23.0657	-0.7385	0.00685008	2.1643
transmembrane emp24 domain-containing protein,putative	PF3D7_0526900		22.1074	21.4016	21.7119	21.7403	22.4992	22.4351	22.524	22.4861	-0.7458	0.0223325	1.65106
apicoplast ribosomal protein S2 (apicoplast)	PF3D7_API04100		21.1547	20.817	20.516	20.8292	21.4248	21.7416	21.5727	21.5797	-0.750467	0.0218824	1.65991
DnaJ protein, putative	PF3D7_1143200		26.9864	26.4279	26.619	26.6778	27.3232	27.243	27.724	27.4301	-0.7523	0.027307	1.56373
conserved Plasmodium protein, unknown function	PF3D7_1351200		22.1346	21.4805	21.7921	21.8024	22.5178	22.4657	22.6882	22.5572	-0.754833	0.0196892	1.70577
conserved Plasmodium protein, unknown function	PF3D7_1306200		25.8699	25.2616	25.411	25.5142	26.4723	25.9402	26.4309	26.2811	-0.766967	0.037548	1.42541
UDP-galactose transporter, putative	PF3D7_1113300		23.9303	24.0181	23.8139	23.9208	24.5075	24.6572	24.9347	24.6998	-0.779033	0.00490237	2.30959
60S ribosomal protein L5, putative	PF3D7_1424100		25.0481	25.357	25.3384	25.2478	26.032	25.6569	26.4592	26.0494	-0.801533	0.033685	1.47256
ER membrane protein complex subunit 2, putative	PF3D7_1410000		24.2062	23.5062	23.6114	23.7746	24.7126	24.2761	24.7903	24.593	-0.8184	0.0388975	1.41008
60S ribosomal protein L7, putative	PF3D7_0307200		28.0466	27.5353	27.5358	27.7059	28.377	28.3188	28.8913	28.529	-0.823133	0.029854	1.525
60S ribosomal protein L24, putative	PF3D7_1309100		24.7109	24.2484	24.0758	24.345	25.2512	24.8094	25.4625	25.1744	-0.829333	0.0372867	1.42845
rhoptry-associated protein 2	PF3D7_0501600		21.9587	22.4281	22.0936	22.1601	22.9338	23.0829	22.9761	22.9976	-0.837467	0.00462261	2.33511
60S ribosomal protein L6-2, putative	PF3D7_1338200		23.9617	23.4927	23.3324	23.5956	24.459	24.0683	24.8198	24.449	-0.853433	0.0412656	1.38441
60S ribosomal protein L37ae, putative	PF3D7_0210100		24.7821	24.1565	24.21	24.3829	25.1169	25.0564	25.7083	25.2939	-0.911	0.0343197	1.46446
splicing factor 3A subunit 3, putative	PF3D7_0924700		21.7233	21.5094	21.4367	21.5565	22.4399	22.1525	22.8333	22.4752	-0.918767	0.0129681	1.88712
DnaJ protein, putative	PF3D7_1136800		23.8827	24.0799	24.3269	24.0965	24.8923	24.8619	25.4043	25.0528	-0.956333	0.011789	1.92852
rhoptry-associated protein 1	PF3D7_1410400		26.4846	26.5978	26.4963	26.5262	26.979	27.8218	27.6722	27.491	-0.964767	0.0211852	1.67397
conserved Plasmodium protein, unknown function	PF3D7_1106200		23.3905	22.5395	22.4888	22.8063	23.7063	23.5737	24.2156	23.8319	-1.0256	0.0434788	1.36172
60S ribosomal protein L2	PF3D7_0516900		25.9632	26.1565	26.1054	26.075	27.2291	26.8912	27.4904	27.2036	-1.12853	0.00349852	2.45612
2-oxoglutarate dehydrogenase E1 component	PF3D7_0820700		22.8213	21.6484	21.9747	22.1481	23.2648	23.2777	23.838	23.4602	-1.31203	0.0298719	1.52474
60S ribosomal protein L19	PF3D7_0614500		24.1466	23.9847	24.4108	24.1807	25.4788	25.1419	25.9625	25.5277	-1.34703	0.00740934	2.13022
conserved Plasmodium protein, unknown function	PF3D7_1328400		21.841	20.8919	21.1821	21.305	22.6356	22.4924	22.929	22.6857	-1.38067	0.0110648	1.95606
apicoplast integral membrane protein, putative	PF3D7_1021300		22.3025	21.2472	20.982	21.5106	23.1636	22.5763	23.1501	22.9633	-1.45277	0.0314483	1.5024
60S ribosomal protein L13-2, putative	PF3D7_0814000		24.8843	24.6724	24.4617	24.6728	26.3521	25.435	27.3306	26.3726	-1.69977	0.0387314	1.41194
60S ribosomal protein L15, putative	PF3D7_0415900		25.4388	24.3745	24.7551	24.8561	26.5767	26.2725	26.9071	26.5854	-1.7293	0.00873354	2.05881
actin-like protein, putative	PF3D7_1103600		20.2083	20.6572	20.2649	20.3768	22.2582	22.0347	22.4659	22.2529	-1.87613	0.000568998	3.24489
60S ribosomal protein L32	PF3D7_0903900		22.5426	23.277	22.8814	22.9003	24.461	24.5405	25.5483	24.8499	-1.9496	0.00888061	2.05156
