## Supplemental Table 2 for "*Plasmodium falciparum* CRK4 links early mitotic events to the onset of S-phase during schizogony"

### Sheet: Content Tab. S2
Tab. S2. List of primers, antibodies and dyes.
Content Tab. S2
sheet 1	Primer sequences
sheet 2	Antibodies and dyes

### Sheet: Primer
Primer sequences
Generation of PfCRK4::BirA parasite line
No.	Name	Template	Sequence (5’-3’)
P1	0054_BirA Mlu1_Fwd	MDV1/PEG3::BirA	gcACGCGTAAAGATAATACAGTACCATTAAAATTAATAGC
P2	0024_BirA SalI_Rev	MDV1/PEG3::BirA	acgcGTCGACCAGATCCTCTTCTGAGATGAGTTTTTGTTCAGATCC
P3	0016_PfCRK4 C-term_Fwd	3D7 WT gDNA	ATCAGCACTCACAGTTGGGTAAGACTTTCCCGTACGacgcgtAAAGTAATATGTTCCGTTATCTTTGTAATATCTCAACAAATCTTCATTCAAATGTAGG
P4	0015_PfCRK4 C-term_Rev	3D7 WT gDNA	ccaagctatttaggtgacactatagaatactcgcggccgcTGAAAGGATTGATATGACATATGACCATATACGTAATTATGTAAAATATGTTTATTTACC
P5	0017_PfCRK4 C-term + linker_Rev	3D7 WT gDNA	TGCACCTCCAGCACCAGCAGCAGCACCTCTAGCacgcgtAAAGTAATATGTTCCGTTATCTTTGTAATATCTCAACAAATCTTCATTCAAATGTAGG
P6	0089_PfCRK4_5'_int_test_Fwd	PfCRK4::BirA / GFP gDNA	CAGCACATAAAGCAATGTACAGC
P7	0093_BirA_5'_int_test_Rev	PfCRK4::BirA Gdna	CTGTAAATACATCTACACCCC
P8	0091_pSLI_3'_int_test_Fwd	PfCRK4::BirA / GFP gDNA	CACACAGGAAACAGCTATGACC
P9	0092_PfCRK4_3'_int_test_Rev	PfCRK4::BirA gDNA	GCCAGTTTGTATGATAGACAGCG
P10	0095_GFP_5'_int_test_Rev	PfCRK4::GFP gDNA	GCATCACCTTCACCCTCTCC
Generation of PfSPB::Halo parasite line
No.	Name	Template	Sequence (5’-3’)
P11	0397_BSD_Fwd	P3x3xNLS-mCherry	GGGAATTTCCTTATAGGGCCTTtccttcaatttcgatatcaatttatagaaac
P12	0400_BbsI_del_Rev	P3x3xNLS-mCherry	GGCGACGCTGTAaTCcTCAGAGATGG
P13	0398_BSD_Rev	P3x3xNLS-mCherry	AATACGACTCACTATAGGGCgactcactatagaattctagatttaataaatatg
P14	0399_BbsI_del_Fwd	P3x3xNLS-mCherry	CCCATCTCTGAgGAtTACAGCGTCG
P15	0440_gRNA_245_Fwd	oligo	tattaTTATTTATGTGTAAAGGAGA
P16	0441_gRNA_245_Rev	oligo	aaacTCTCCTTTACACATAAATAAt
P17	0432_EcoRI_SPBP_5UTR_Fwd	3D7 WT gDNA	gaacatatttattaaatctaGCCAAATGAATACAGGAATAATATAAT
P18	0433_PfSPB_5'UTR_Rev	3D7 WT gDNA	TGCATTATATTTACTACTGTATCTAC
P19	0436_PfSPB_Linker_Halo_Fwd	NF54-pARL_Cen1-Halo	ACAGTAGTAAATATAATGCAcctaggccaaccactg
P20	0437_PfSPB_Linker_Halo_Rev	NF54-pARL_Cen1-Halo	TATATGTGTGATGAACCTTTttaaccggaaatctccagagta
P21	0438_PfSPB_3UTR_Fwd	3D7 WT gDNA	AAAGGTTCATCACACATATATT
P22	0439_PfAatII_SPBP_3UTR_Rev	3D7 WT gDNA	cgaaaagtgccacctgacgtcTTAACATTCGTATGGTGTTCA
P23	0444_PfSPB_guide245_Mut_Fwd	3D7 WT gDNA	TCATGATACACCaTCTCCacTgCAtATAAATAATTTTAATCAAGATG
P24	0445_PfSPB_guide245_Mut_Rev	3D7 WT gDNA	CATCTTGATTAAAATTATTTATaTGcAgtGGAGAtGGTGTATCATGA
P25	0485_PfSPB_int5'_Fwd	PfSPB::GFP gDNA	TCACATGCAAACAAGCAATAATC
P26	0499_PfSPB_int3´_Rev	PfSPB::GFP gDNA	GTTATCAACTTGGCACGCC

### Sheet: Antibodies and dyes
Antibodies and dyes
Antibody	Species	Dilution	Source
anti-alpha-tubulin B-5-1-2, monoclonal (T5168)	mouse	1 to 500	Sigma
anti-PfCentrin3, polyclonal	rabbit	1 to 500	Simon et al, 2021					=
anti-mouse Alexa Fluor Plus 488	goat	1 to 500	Thermo
anti-mouse-Atto647	goat	1 to 1000	Sigma
anti-rabbit Alexa Fluor Plus 488	goat	1 to 1000	Thermo
anti-rabbit-Atto647	goat	1 to 1000	Sigma
anti-rabbit Alexa Fluor Plus 488	goat	1 to 1000	Thermo
anti-rabbit-GFP, monoclonal (G10632)	recombinant	1 to 40	Thermo
Streptavidin Alexa Fluor 647	-	1 to 40	Thermo
Anti-Histone H3 nuclear marker and ChIP grade	rabbit	1 to 2000	Abcam
Streptavidin - IRDye 800CW	-	1 to 1500	Licor
anti-rabbit IRDye 680CW	goat	1 to 10000	Licor
Dye	Species	Dilution / Concentration	Source
SPY555-Tubulin (SC203)	-	1 to 2000	Spirochrome
5-SiR-Hoechst	-	22 nM	(Bucevičius et al, 2019)
Hoechst33342	-	1 to 1000	Thermo
HaloTag TMR Ligand	-	5 µM	Promega
