## Supplemental Table 3 for "*Plasmodium falciparum* CRK4 links early mitotic events to the onset of S-phase during schizogony"

### Sheet: Table S3
Tab. S3 Interaction network of potential PfCRK4 interactors identified by BioID based on STRING analysis (Szklarczyk et al., 2020).
#node1 (Protein ID)	name	node2 (Protein ID)	name	combined_score	experimentally_determined_interaction	database_annotated	coexpression	homology	phylogenetic_cooccurrence	gene_fusion	neighborhood_on_chromosome	automated_textmining
PF3D7_0105800	Cyclin-dependent kinases regulatory subunit	PF3D7_0317200	Cdc2-related protein kinase 4 (CRK4)	0.845	0	0	0.845	0	0	0	0	0
PF3D7_0105800		PF3D7_1238600	Pre-mRNA-splicing factor SYF1, putative	0.783	0	0	0.783	0	0	0	0	0
PF3D7_0105800		PF3D7_0423500	Glideosome associated protein with multiple membrane spans 2	0.582	0	0	0.582	0	0	0	0	0
PF3D7_0105800		PF3D7_1439000	Copper transporter	0.426	0	0	0.426	0	0	0	0	0
PF3D7_0209800	ATP-dependent RNA helicase	PF3D7_1235900	Pre-mRNA-splicing factor SYF1, putative	0.432	0.171	0	0.344	0	0	0	0	0
PF3D7_0209800		PF3D7_1369500	Uncharacterized protein	0.855	0.516	0.658	0.199	0	0	0	0	0
PF3D7_0209800		PF3D7_0919000	Nucleosome assembly protein	0.600	0	0	0.600	0	0	0	0	0
PF3D7_0209800		PF3D7_0524000	Karyopherin beta	0.670	0	0	0.670	0	0	0	0	0
PF3D7_0209800		PF3D7_1468700	Eukaryotic initiation factor 4A	0.590	0.251	0	0.389	0.658	0.438	0	0	0
PF3D7_0301700	Plasmodium exported protein, unknown function	PF3D7_0500800	Mature parasite-infected erythrocyte surface antigen	0.441	0	0	0.441	0	0	0	0	0
PF3D7_0303500	Spindle pole body protein, putative	PF3D7_1008700	Tubulin beta chain	0.608	0.277	0.456	0.084	0	0	0	0	0
PF3D7_0303500		PF3D7_0933500	Gamma-tubulin complex component, putative	0.999	0.992	0.859	0.199	0.072	0	0	0	0
PF3D7_0317200	Cdc2-related protein kinase 4 (CRK4)	PF3D7_0934800	cAMP-dependent protein kinase catalytic subunit	0.657	0	0	0.657	0	0	0	0	0
PF3D7_0317200		PF3D7_1008700	Tubulin beta chain	0.512	0	0.339	0.292	0	0	0	0	0
PF3D7_0317200		PF3D7_0105800	Cyclin-dependent kinases regulatory subunit	0.845	0	0	0.845	0	0	0	0	0
PF3D7_0317200		PF3D7_1238600	Sphingomyelin phosphodiesterase	0.743	0	0	0.743	0	0	0	0	0
PF3D7_0317200		PF3D7_0423500	Glideosome associated protein with multiple membrane spans 2	0.742	0	0	0.742	0	0	0	0	0
PF3D7_0317200		PF3D7_1439000	Copper transporter	0.581	0	0	0.581	0	0	0	0	0
PF3D7_0423500	Glideosome associated protein with multiple membrane spans 2	PF3D7_0613900	Myosin E, putative	0.661	0	0	0.661	0	0	0	0	0
PF3D7_0423500		PF3D7_0628100	HECT domain-containing protein 1, putative	0.870	0	0	0.870	0	0	0	0	0
PF3D7_0423500		PF3D7_0317200	Cdc2-related protein kinase 4 (CRK4)	0.742	0	0	0.742	0	0	0	0	0
PF3D7_0423500		PF3D7_0934800	cAMP-dependent protein kinase catalytic subunit	0.911	0	0	0.911	0	0	0	0	0
PF3D7_0423500		PF3D7_0105800	Cyclin-dependent kinases regulatory subunit	0.582	0	0	0.582	0	0	0	0	0
PF3D7_0423500		PF3D7_1238600	Sphingomyelin phosphodiesterase	0.899	0	0	0.899	0	0	0	0	0
PF3D7_0423500		PF3D7_1229300	PhIL1-interacting candidate PIC1	0.477	0	0	0.477	0	0	0	0	0
PF3D7_0423500		PF3D7_1310700	PhIL1-interacting candidate PIC5	0.713	0	0	0.713	0	0	0	0	0
PF3D7_0423500		PF3D7_1037500	Dynamin-like protein	0.789	0	0	0.789	0	0	0	0	0
PF3D7_0423500		PF3D7_1460600	IMC 3	0.711	0	0	0.711	0	0	0	0	0
PF3D7_0424500	Serine/threonine protein kinase, FIKK family	PF3D7_1370300	Membrane associated histidine-rich protein 1	0.860	0	0	0.860	0	0	0	0	0
PF3D7_0424500		PF3D7_1302000	EMP1-trafficking protein	0.716	0	0	0.716	0	0	0	0	0
PF3D7_0424500		PF3D7_0424600	Plasmodium exported protein (PHISTb)	0.553	0	0	0.553	0	0	0	0	0
PF3D7_0424600	Plasmodium exported protein (PHISTb)	PF3D7_1302000	EMP1-trafficking protein	0.450	0	0	0.450	0	0	0	0	0
PF3D7_0424600		PF3D7_0424500	Serine/threonine protein kinase, FIKK family	0.553	0	0	0.553	0	0	0	0	0
PF3D7_0500800	Mature parasite-infected erythrocyte surface antigen	PF3D7_0301700	Plasmodium exported protein, unknown function	0.441	0	0	0.441	0	0	0	0	0
PF3D7_0505000	MMS19-like protein, putative	PF3D7_1369500	Uncharacterized protein	0.438	0	0	0.438	0	0	0	0	0
PF3D7_0505000		PF3D7_1305300	Translational activator GCN1, putative	0.437	0.140	0	0.373	0	0	0	0	0
PF3D7_0505000		PF3D7_0615600	Zinc finger protein, putative	0.683	0.275	0	0.582	0	0	0	0	0
PF3D7_0505000		PF3D7_0910800	Cytosolic Fe-S cluster assembly factor, putative	0.557	0.209	0.464	0	0	0	0	0	0
PF3D7_0505000		PF3D7_1477500	PF3D7_1477500	0.465	0	0	0.466	0	0	0	0	0
PF3D7_0524000	Karyopherin beta	PF3D7_0706000	Importin-7, putative	0.744	0.515	0	0.494	0	0	0	0	0
PF3D7_0524000		PF3D7_1305300	Translational activator GCN1, putative	0.557	0.171	0	0.488	0	0	0	0	0
PF3D7_0524000		PF3D7_1468700	Eukaryotic initiation factor 4A	0.638	0.329	0	0.484	0	0	0	0	0
PF3D7_0524000		PF3D7_0209800	ATP-dependent RNA helicase	0.670	0	0	0.670	0	0	0	0	0
PF3D7_0613900	Myosin E, putative	PF3D7_0628100	HECT domain-containing protein 1, putative	0.870	0	0	0.870	0	0	0	0	0
PF3D7_0613900		PF3D7_0934800	cAMP-dependent protein kinase catalytic subunit	0.694	0	0	0.694	0	0	0	0	0
PF3D7_0613900		PF3D7_1310700	PhIL1-interacting candidate PIC5	0.870	0	0	0.870	0	0	0	0	0
PF3D7_0613900		PF3D7_0423500	Glideosome associated protein with multiple membrane spans 2	0.661	0	0	0.661	0	0	0	0	0
PF3D7_0613900		PF3D7_1037500	Dynamin-like protein	0.807	0	0	0.807	0	0	0	0	0
PF3D7_0613900		PF3D7_1460600	IMC 3	0.582	0	0	0.582	0	0	0	0	0
PF3D7_0615600	Zinc finger protein, putative	PF3D7_0505000	MMS19-like protein, putative	0.683	0.275	0	0.582	0	0	0	0	0
PF3D7_0624600	ISWI chromatin-remodeling complex ATPase	PF3D7_1108400	Casein kinase 2, alpha subunit	0.703	0.240	0.612	0.075	0	0	0	0	0
PF3D7_0628100	HECT domain-containing protein 1, putative	PF3D7_0613900	Myosin E, putative	0.870	0	0	0.870	0	0	0	0	0
PF3D7_0628100		PF3D7_0934800	cAMP-dependent protein kinase catalytic subunit	0.870	0	0	0.870	0	0	0	0	0
PF3D7_0628100		PF3D7_1238600	Sphingomyelin phosphodiesterase	0.867	0	0	0.867	0	0	0	0	0
PF3D7_0628100		PF3D7_1310700	PhIL1-interacting candidate PIC5	0.808	0	0	0.808	0	0	0	0	0
PF3D7_0628100		PF3D7_0423500	Glideosome associated protein with multiple membrane spans 2	0.870	0	0	0.870	0	0	0	0	0
PF3D7_0628100		PF3D7_1037500	Dynamin-like protein	0.870	0	0	0.870	0	0	0	0	0
PF3D7_0628100		PF3D7_1460600	IMC 3	0.582	0	0	0.582	0	0	0	0	0
PF3D7_0702500	Plasmodium exported protein, unknown function	PF3D7_1370300	Membrane associated histidine-rich protein 1	0.647	0	0	0.647	0	0	0	0	0
PF3D7_0702500		PF3D7_1477500	PF3D7_1477500	0.789	0	0	0.789	0	0	0	0	0
PF3D7_0706000	Importin-7, putative	PF3D7_1305300	Translational activator GCN1, putative	0.514	0.249	0	0.380	0	0	0	0	0
PF3D7_0706000		PF3D7_0524000	Karyopherin beta	0.744	0.515	0	0.494	0	0	0	0	0
PF3D7_0910800	Cytosolic Fe-S cluster assembly factor, putative	PF3D7_0505000	MMS19-like protein, putative	0.557	0.209	0.464	0	0	0	0	0	0
PF3D7_0919000	Nucleosome assembly protein	PF3D7_1108400	Casein kinase 2, alpha subunit	0.620	0.431	0	0.361	0	0	0	0	0
PF3D7_0919000		PF3D7_0209800	ATP-dependent RNA helicase	0.600	0	0	0.600	0	0	0	0	0
PF3D7_0933500	Gamma-tubulin complex component, putative	PF3D7_0303500	Spindle pole body protein, putative	0.999	0.992	0.859	0.199	0.072	0	0	0	0
PF3D7_0933500		PF3D7_1008700	Tubulin beta chain	0.491	0	0.456	0.103	0	0	0	0	0
PF3D7_0934800	cAMP-dependent protein kinase catalytic subunit	PF3D7_0613900	Myosin E, putative	0.694	0	0	0.694	0	0	0	0	0
PF3D7_0934800		PF3D7_0628100	HECT domain-containing protein 1, putative	0.870	0	0	0.870	0	0	0	0	0
PF3D7_0934800		PF3D7_0317200	Cdc2-related protein kinase 4 (CRK4)	0.657	0	0	0.657	0	0	0	0	0
PF3D7_0934800		PF3D7_1238600	Sphingomyelin phosphodiesterase	0.898	0	0	0.898	0	0	0	0	0
PF3D7_0934800		PF3D7_1310700	PhIL1-interacting candidate PIC5	0.743	0	0	0.743	0	0	0	0	0
PF3D7_0934800		PF3D7_0423500	Glideosome associated protein with multiple membrane spans 2	0.911	0	0	0.911	0	0	0	0	0
PF3D7_0934800		PF3D7_1108400	Casein kinase 2, alpha subunit	0.782	0.234	0.621	0.104	0.283	0.350	0	0	0
PF3D7_0934800		PF3D7_1037500	Dynamin-like protein	0.793	0.231	0	0.742	0	0	0	0	0
PF3D7_0934800		PF3D7_1460600	IMC 3	0.732	0	0	0.732	0	0	0	0	0
PF3D7_0934800		PF3D7_1439000	Copper transporter	0.420	0	0	0.420	0	0	0	0	0
PF3D7_1008700	Tubulin beta chain	PF3D7_0317200	Cdc2-related protein kinase 4 (CRK4)	0.512	0	0.339	0.292	0	0	0	0	0
PF3D7_1008700		PF3D7_0303500	Spindle pole body protein, putative	0.608	0.277	0.456	0.084	0	0	0	0	0
PF3D7_1008700		PF3D7_0933500	Gamma-tubulin complex component, putative	0.491	0	0.456	0.103	0	0	0	0	0
PF3D7_1037500	Dynamin-like protein	PF3D7_0613900	Myosin E, putative	0.807	0	0	0.807	0	0	0	0	0
PF3D7_1037500		PF3D7_0628100	HECT domain-containing protein 1, putative	0.870	0	0	0.870	0	0	0	0	0
PF3D7_1037500		PF3D7_0934800	cAMP-dependent protein kinase catalytic subunit	0.793	0.231	0	0.742	0	0	0	0	0
PF3D7_1037500		PF3D7_1238600	Sphingomyelin phosphodiesterase	0.685	0	0	0.685	0	0	0	0	0
PF3D7_1037500		PF3D7_1310700	PhIL1-interacting candidate PIC5	0.885	0	0	0.885	0	0	0	0	0
PF3D7_1037500		PF3D7_0423500	Glideosome associated protein with multiple membrane spans 2	0.789	0	0	0.789	0	0	0	0	0
PF3D7_1037500		PF3D7_1460600	IMC 3	0.685	0	0	0.685	0	0	0	0	0
PF3D7_1108400	Casein kinase 2, alpha subunit	PF3D7_0624600	ISWI chromatin-remodeling complex ATPase	0.703	0.240	0.612	0.075	0	0	0	0	0
PF3D7_1108400		PF3D7_0934800	cAMP-dependent protein kinase catalytic subunit	0.782	0.234	0.621	0.104	0.283	0.350	0	0	0
PF3D7_1108400		PF3D7_0919000	Nucleosome assembly protein	0.620	0.431	0	0.361	0	0	0	0	0
PF3D7_1222300	Endoplasmin, putative	PF3D7_1232100	chaperonin (HSP60)	0.680	0.243	0	0.595	0	0	0	0	0
PF3D7_1222300		PF3D7_1346100	Protein transport protein SEC61 subunit alpha	0.486	0.177	0	0.392	0	0	0	0.057	0
PF3D7_1229300	PhIL1-interacting candidate PIC1	PF3D7_1238600	Sphingomyelin phosphodiesterase	0.483	0	0	0.483	0	0	0	0	0
PF3D7_1229300		PF3D7_0423500	Glideosome associated protein with multiple membrane spans 2	0.477	0	0	0.477	0	0	0	0	0
PF3D7_1232100	chaperonin (HSP60)	PF3D7_1235900	Pre-mRNA-splicing factor SYF1, putative	0.461	0	0.462	0	0	0	0	0	0
PF3D7_1232100		PF3D7_1222300	Endoplasmin, putative	0.680	0.243	0	0.595	0	0	0	0	0
PF3D7_1235900	Pre-mRNA-splicing factor SYF1, putative	PF3D7_1369500	Uncharacterized protein	0.686	0.511	0	0.386	0	0	0	0	0
PF3D7_1235900		PF3D7_1232100	chaperonin (HSP60)	0.461	0	0.462	0	0	0	0	0	0
PF3D7_1235900		PF3D7_0209800	ATP-dependent RNA helicase	0.432	0.171	0	0.344	0	0	0	0	0
PF3D7_1238600	Sphingomyelin phosphodiesterase	PF3D7_0628100	HECT domain-containing protein 1, putative	0.867	0	0	0.867	0	0	0	0	0
PF3D7_1238600		PF3D7_0317200	Cdc2-related protein kinase 4 (CRK4)	0.743	0	0	0.743	0	0	0	0	0
PF3D7_1238600		PF3D7_0934800	cAMP-dependent protein kinase catalytic subunit	0.898	0	0	0.898	0	0	0	0	0
PF3D7_1238600		PF3D7_0105800	Cyclin-dependent kinases regulatory subunit	0.783	0	0	0.783	0	0	0	0	0
PF3D7_1238600		PF3D7_1229300	PhIL1-interacting candidate PIC1	0.483	0	0	0.483	0	0	0	0	0
PF3D7_1238600		PF3D7_0423500	Glideosome associated protein with multiple membrane spans 2	0.899	0	0	0.899	0	0	0	0	0
PF3D7_1238600		PF3D7_1037500	Dynamin-like protein	0.685	0	0	0.685	0	0	0	0	0
PF3D7_1238600		PF3D7_1439000	Copper transporter	0.688	0	0	0.688	0	0	0	0	0
PF3D7_1302000	EMP1-trafficking protein	PF3D7_1370300	Membrane associated histidine-rich protein 1	0.870	0	0	0.870	0	0	0	0	0
PF3D7_1302000		PF3D7_0424600	Plasmodium exported protein (PHISTb)	0.450	0	0	0.450	0	0	0	0	0
PF3D7_1302000		PF3D7_0424500	Serine/threonine protein kinase, FIKK family	0.716	0	0	0.716	0	0	0	0	0
PF3D7_1302000		PF3D7_1477500	PF3D7_1477500	0.583	0	0	0.583	0	0	0	0	0
PF3D7_1305300	Translational activator GCN1, putative	PF3D7_0505000	MMS19-like protein, putative	0.437	0.140	0	0.373	0	0	0	0	0
PF3D7_1305300		PF3D7_0706000	Importin-7, putative	0.514	0.249	0	0.380	0	0	0	0	0
PF3D7_1305300		PF3D7_0524000	Karyopherin beta	0.557	0.171	0	0.488	0	0	0	0	0
PF3D7_1310700	PhIL1-interacting candidate PIC5	PF3D7_0613900	Myosin E, putative	0.870	0	0	0.870	0	0	0	0	0
PF3D7_1310700		PF3D7_0628100	HECT domain-containing protein 1, putative	0.808	0	0	0.808	0	0	0	0	0
PF3D7_1310700		PF3D7_0934800	cAMP-dependent protein kinase catalytic subunit	0.743	0	0	0.743	0	0	0	0	0
PF3D7_1310700		PF3D7_0423500	Glideosome associated protein with multiple membrane spans 2	0.713	0	0	0.713	0	0	0	0	0
PF3D7_1310700		PF3D7_1037500	Dynamin-like protein	0.885	0	0	0.885	0	0	0	0	0
PF3D7_1310700		PF3D7_1460600	IMC 3	0.813	0	0	0.813	0	0	0	0	0
PF3D7_1346100	Protein transport protein SEC61 subunit alpha	PF3D7_1222300	Endoplasmin, putative	0.486	0.177	0	0.392	0	0	0	0.057	0
PF3D7_1346100		PF3D7_1468700	Eukaryotic initiation factor 4A	0.423	0.271	0	0.242	0	0	0	0	0
PF3D7_1369500	Uncharacterized protein	PF3D7_1235900	Pre-mRNA-splicing factor SYF1, putative	0.686	0.511	0	0.386	0	0	0	0	0
PF3D7_1369500		PF3D7_0505000	MMS19-like protein, putative	0.438	0	0	0.438	0	0	0	0	0
PF3D7_1369500		PF3D7_0209800	ATP-dependent RNA helicase	0.855	0.516	0.658	0.199	0	0	0	0	0
PF3D7_1370300	Membrane associated histidine-rich protein 1	PF3D7_0702500	Plasmodium exported protein, unknown function	0.647	0	0	0.647	0	0	0	0	0
PF3D7_1370300		PF3D7_1302000	EMP1-trafficking protein	0.870	0	0	0.870	0	0	0	0	0
PF3D7_1370300		PF3D7_0424500	Serine/threonine protein kinase, FIKK family	0.860	0	0	0.860	0	0	0	0	0
PF3D7_1370300		PF3D7_1477500	Plasmodium exported protein (PHISTb), unknown function	0.557	0	0	0.557	0	0	0	0	0
PF3D7_1439000	Copper transporter	PF3D7_0317200	Cdc2-related protein kinase 4 (CRK4)	0.581	0	0	0.581	0	0	0	0	0
PF3D7_1439000		PF3D7_0934800	cAMP-dependent protein kinase catalytic subunit	0.420	0	0	0.420	0	0	0	0	0
PF3D7_1439000		PF3D7_0105800	Cyclin-dependent kinases regulatory subunit	0.426	0	0	0.426	0	0	0	0	0
PF3D7_1439000		PF3D7_1238600	Sphingomyelin phosphodiesterase	0.688	0	0	0.688	0	0	0	0	0
PF3D7_1460600	IMC 3	PF3D7_0613900	Myosin E, putative	0.582	0	0	0.582	0	0	0	0	0
PF3D7_1460600		PF3D7_0628100	HECT domain-containing protein 1, putative	0.582	0	0	0.582	0	0	0	0	0
PF3D7_1460600		PF3D7_0934800	cAMP-dependent protein kinase catalytic subunit	0.732	0	0	0.732	0	0	0	0	0
PF3D7_1460600		PF3D7_1310700	PhIL1-interacting candidate PIC5	0.813	0	0	0.813	0	0	0	0	0
PF3D7_1460600		PF3D7_0423500	Glideosome associated protein with multiple membrane spans 2	0.711	0	0	0.711	0	0	0	0	0
PF3D7_1460600		PF3D7_1037500	Dynamin-like protein	0.685	0	0	0.685	0	0	0	0	0
PF3D7_1468700	Eukaryotic initiation factor 4A	PF3D7_0524000	Karyopherin beta	0.638	0.329	0	0.484	0	0	0	0	0
PF3D7_1468700		PF3D7_1346100	Protein transport protein SEC61 subunit alpha	0.423	0.271	0	0.242	0	0	0	0	0
PF3D7_1468700		PF3D7_0209800	ATP-dependent RNA helicase	0.590	0.251	0	0.389	0.658	0.438	0	0	0
PF3D7_1477500	Plasmodium exported protein (PHISTb), unknown function	PF3D7_0505000	MMS19-like protein, putative	0.465	0	0	0.466	0	0	0	0	0
PF3D7_1477500		PF3D7_1370300	Membrane associated histidine-rich protein 1	0.557	0	0	0.557	0	0	0	0	0
PF3D7_1477500		PF3D7_0702500	Plasmodium exported protein, unknown function	0.789	0	0	0.789	0	0	0	0	0
PF3D7_1477500		PF3D7_1302000	EMP1-trafficking protein	0.583	0	0	0.583	0	0	0	0	0
